# The schizophrenia risk locus in SLC39A8 alters brain metal transport and plasma glycosylation

**DOI:** 10.1101/757088

**Authors:** Robert G. Mealer, Bruce G. Jenkins, Chia-Yen Chen, Mark J. Daly, Tian Ge, Sylvain Lehoux, Thorsten Marquardt, Christopher D. Palmer, Julien H. Park, Patrick J. Parsons, Robert Sackstein, Sarah E. Williams, Richard D. Cummings, Edward M. Scolnick, Jordan W. Smoller

## Abstract

A common missense variant in *SLC39A8* is convincingly associated with schizophrenia and several additional phenotypes. Homozygous loss-of-function mutations in *SLC39A8* result in undetectable serum manganese (Mn) and a Congenital Disorder of Glycosylation (CDG) due to the exquisite sensitivity of glycosyltransferases to Mn concentration. Here, we identified several Mn-related changes in human carriers of the common *SLC39A8* missense allele. Analysis of structural brain MRI scans showed a dose-dependent change in the ratio of T2w to T1w signal in several regions. Comprehensive trace element analysis confirmed a specific reduction of only serum Mn, and plasma protein N-glycome profiling revealed reduced complexity and branching. N-glycome profiling from two individuals with SLC39A8-CDG showed similar but more severe alterations in branching that improved with Mn supplementation, suggesting that the common variant exists on a spectrum of hypofunction with potential for reversibility. Characterizing the functional impact of this variant will enhance our understanding of schizophrenia pathogenesis and identify novel therapeutic targets and biomarkers of disease.

**Summary:** A common variant in the manganese transporter SLC39A8 is associated with numerous phenotypes including schizophrenia. Mealer *et. al.* presents an in-depth analysis of brain MRI and plasma glycomics in human carriers of the common variant, identifying several manganese-related changes with potential for diagnostic and therapeutic biomarker development.
