## Supplemental Tables 3, 4, and 7 for "The schizophrenia risk locus in SLC39A8 alters brain metal transport and plasma glycosylation"

### Sheet: Supp Table 3
Supplementary Table 3. Individual plasma protein N-glycan abundance based on rs13107325 genotype
	% Abundance			P-VALUE			% Change vs CCA
M/Z	CC (n=33)	CT (n=31)	TT (n=25)	CC v CT	CC v TT	CT v TT	CT	TT
1579.87	1.0593	1.12965	1.0728	0.629087	0.932803	0.721154	6.64085	1.27444
1620.99	0.263749	0.188315	0.176749	0.26593	0.245236	0.752349	-28.6006	-32.986
1661.96	0.232481	0.20919	0.236596	0.637407	0.947591	0.604244	-10.0188	1.76998
1784	1.35674	1.26616	1.32097	0.582201	0.861859	0.741061	-6.67635	-2.63618
1836.04	6.64596	6.45046	5.74301	0.836201	0.367021	0.509743	-2.94157	-13.5864
1866.06	0.410929	0.449156	0.485989	0.636413	0.446194	0.690525	9.30248	18.2657
1907.09	0.347698	0.330271	0.324117	0.766997	0.740461	0.928133	-5.01207	-6.78191
1982.14	0.0963123	0.10173	0.0925687	0.622873	0.727835	0.355445	5.62552	-3.88691
1988.13	0.314463	0.256015	0.306884	0.104317	0.864573	0.142986	-18.5867	-2.41005
1999.19	0.0826679	0.0787068	0.0788467	0.742066	0.785664	0.991083	-4.79161	-4.6223
2040.16	7.08951	8.28454	8.11534	0.229989	0.299433	0.884294	16.8563	14.4697
2070.18	0.454617	0.554273	0.485058	0.0958625	0.598494	0.317467	21.9208	6.69588
2081.19	1.11864	0.902045	0.846739	0.282384	0.24777	0.740413	-19.3621	-24.3062
2111.2	0.349665	0.348372	0.330356	0.982564	0.749495	0.789792	-0.369641	-5.52214
2186.25	0.196903	0.201829	0.181707	0.789188	0.405887	0.220508	2.5017	-7.71777
2192.24	0.415029	0.356729	0.455918	0.231908	0.524875	0.0634414	-14.0471	9.85214
2227.27	0.438627	0.528942	0.5177	0.166638	0.264625	0.881005	20.5904	18.0274
2244.28	2.47507	3.0625	3.48828	0.182171	0.044*	0.438446	23.734	40.9367
2285.3	1.5662	1.52564	1.53226	0.878152	0.908932	0.979395	-2.58926	-2.16709
2315.31	0.119561	0.131322	0.11545	0.55559	0.809055	0.453448	9.8365	-3.43874
2390.34	0.253991	0.249022	0.220433	0.832991	0.146268	0.232343	-1.95642	-13.2123
2396.35	0.446046	0.401414	0.44567	0.340434	0.995202	0.45721	-10.0062	-0.0843341
2401.36	0.351256	0.303336	0.337798	0.16334	0.784051	0.370801	-13.6425	-3.83138
2431.36	12.7756	14.7286	12.754	0.019*	0.978824	0.028*	15.2873	-0.168655
2472.4	0.172649	0.152202	0.182228	0.391887	0.774959	0.321567	-11.8429	5.54847
2489.41	0.505022	0.513091	0.573521	0.924425	0.505302	0.567548	1.59776	13.5636
2605.47	3.46044	3.46398	3.8513	0.992189	0.363709	0.348689	0.102379	11.295
2635.47	0.133107	0.137619	0.128766	0.732837	0.757884	0.52857	3.38998	-3.26143
2646.49	0.158695	0.133203	0.153211	0.267483	0.863477	0.494016	-16.0634	-3.45581
2676.51	0.419892	0.402861	0.400594	0.745007	0.736577	0.968782	-4.05594	-4.59587
2792.55	42.7434	42.5377	43.5348	0.939396	0.787427	0.724737	-0.481143	1.85152
2850.61	2.06882	1.80704	2.43789	0.43177	0.495841	0.230903	-12.6536	17.84
2880.63	0.520829	0.526995	0.4609	0.923046	0.315586	0.355028	1.18404	-11.5065
2966.67	3.28176	2.7438	2.90201	0.044*	0.189449	0.512726	-16.3924	-11.5715
2996.7	0.0650795	0.0572941	0.062144	0.403305	0.714208	0.572243	-11.9629	-4.51059
3037.71	0.0341499	0.0267793	0.0316505	0.163632	0.658849	0.305354	-21.5832	-7.31903
3054.73	0.152671	0.154959	0.148236	0.934758	0.841438	0.827015	1.49919	-2.90499
3211.8	0.730892	0.556076	0.694432	0.0847519	0.760292	0.197419	-23.9181	-4.98841
3241.82	0.616399	0.552386	0.520459	0.45194	0.275375	0.686018	-10.3849	-15.5645
3299.87	0.00983632	0.00843613	0.0103317	0.520984	0.803602	0.457089	-14.2349	5.03586
3329.88	0.0427541	0.0424341	0.0377927	0.9619	0.386072	0.553671	-0.748414	-11.6043
3415.92	0.169493	0.179257	0.137472	0.829783	0.151011	0.416726	5.76064	-18.8924
3503.96	0.0169162	0.0189556	0.0156713	0.71291	0.619247	0.602049	12.0555	-7.35963
3603.01	3.68039	2.4863	2.61818	0.022*	0.0663154	0.773348	-32.4445	-28.8612
3691.08	0.119651	0.101771	0.10245	0.350468	0.332346	0.972731	-14.9433	-14.3761
3777.11	1.58123	1.05757	0.991923	0.0605358	0.032*	0.778712	-33.1172	-37.269
3807.12	0.0257158	0.0175505	0.0152551	0.166214	0.0898156	0.494386	-31.7522	-40.6781
3865.16	0.0303977	0.0399439	0.0238588	0.584592	0.159301	0.428954	31.4046	-21.5111
3951.22	0.0342701	0.0266911	0.0221371	0.397073	0.0919791	0.596347	-22.1154	-35.4041
4052.28	0.133389	0.0834072	0.105867	0.0991235	0.421555	0.242794	-37.4707	-20.6325
4140.36	0.00226086	0.00228181	0.00266481	0.968446	0.481207	0.501503	0.926587	17.8671
4226.38	0.0390416	0.0328271	0.0308874	0.532366	0.232472	0.854954	-15.9177	-20.886
4413.47	0.12254	0.0556719	0.0850354	0.046*	0.331502	0.0574006	-54.5684	-30.6061
4501.66	0.00523558	0.0035411	0.00421065	0.130297	0.398611	0.3984	-32.3648	-19.5762
4587.59	0.0461562	0.0250678	0.035631	0.017*	0.284858	0.128435	-45.6892	-22.8035
4761.69	0.011376	0.0117707	0.0096051	0.94159	0.610427	0.718071	3.46941	-15.567
4862.82	0.00456841	0.00225514	0.00361155	0.042*	0.453491	0.0610676	-50.6361	-20.9452
#Heat maps scale: dark blue -> white -> bright red representing -50.0% -> 0 -> +50.0% for % change relative to CC

### Sheet: Supp Table 4
Supplementary Table 4. Plasma protein N-glycan structure, name, mass, and characteristics used in study
Structure	Abbreviated Name	Mass (m/z)	Mannose	GlcNAc	Galactose	Neu5Ac	Fuc	Antenna	Hybrid	Bisecting	Core Fuc	Ant Fuc	- GlcNAc	- Gal	- NeuAc
0	Man-5	1579.89	5	2	0	0	0	0	0	0	0	0	1	0	0
0	A1G1	1620.92	3	3	1	0	0	1	0	0	0	0	1	0	1
0	A2	1661.95	3	4	0	0	0	2	0	0	0	0	0	2	0
0	Man-6	1784.01	6	2	0	0	0	0	0	0	0	0	0	0	0
0	FA2	1836.04	3	4	0	0	1	2	0	0	1	0	0	2	0
0	A2G1	1866.06	3	4	1	0	0	2	0	0	0	0	0	1	1
0	A2B	1907.09	3	5	0	0	0	2	0	1	0	0	0	2	0
0	A1G1S1	1982.12	3	3	1	1	0	1	0	0	0	0	1	0	0
0	Man-7	1988.12	7	2	0	0	0	0	0	0	0	0	0	0	0
0	FA1H	1999.13	5	3	0	0	1	1	1	0	1	0	0	1	0
0	FA2G1	2040.16	3	4	1	0	1	2	0	0	1	0	0	1	1
0	A2G2	2070.17	3	4	2	0	0	2	0	0	0	0	0	0	2
0	FA2B	2081.18	3	5	0	0	1	2	0	1	1	0	0	2	0
0	A2BG1	2111.2	3	5	1	0	0	2	0	1	0	0	0	1	1
0	A1G1S1H	2186.23	4	3	1	1	0	1	1	0	0	0	0	0	0
0	Man-8	2192.23	8	2	0	0	0	0	0	0	0	0	0	0	0
0	A2G1S1	2227.25	3	4	1	1	0	2	0	0	0	0	0	1	0
0	FA2G2	2244.27	3	4	2	0	1	2	0	0	1	0	0	0	2
0	FA2BG1	2285.3	3	5	1	0	1	2	0	1	1	0	0	1	1
0	A2BG2	2315.31	3	5	2	0	0	2	0	1	0	0	0	0	2
0	A1G1S1H	2390.34	5	3	1	1	0	1	1	0	0	0	0	0	0
0	Man-9	2396.34	9	2	0	0	0	0	0	0	0	0	0	0	0
0	FA2G1S1	2401.35	3	4	1	1	1	2	0	0	1	0	0	1	0
0	A2G2S1	2431.37	3	4	2	1	0	2	0	0	0	0	0	0	1
0	A2BG1S1	2472.39	3	5	1	1	0	2	0	1	0	0	0	1	0
0	FA2BG2	2489.41	3	5	2	0	1	2	0	1	1	0	0	0	2
0	FA2G2S1	2605.47	3	4	2	1	1	2	0	0	1	0	0	0	1
0	A1BG1S1H	2635.48	5	4	1	1	0	1	1	1	0	0	0	0	0
0	FA2BG1S1	2646.49	3	5	1	1	1	2	0	1	1	0	0	1	0
0	A2BG2S1	2676.51	3	5	2	1	0	2	0	1	0	0	0	0	1
0	A2G2S2	2792.56	3	4	2	2	0	2	0	0	0	0	0	0	0
0	FA2BG2S1	2850.6	3	5	2	1	1	2	0	1	1	0	0	0	1
0	A3G3S1	2880.62	3	5	3	1	0	3	0	0	0	0	0	0	2
0	FA2G2A2	2966.66	3	4	2	2	1	2	0	0	1	0	0	0	0
0	A1BG1S2H	2996.68	5	4	1	2	0	1	1	1	0	0	0	0	0
0	A2BG2S2	3037.7	3	5	2	2	0	2	0	1	0	0	0	0	0
0	A3FG3S1	3054.72	3	5	3	1	1	3	0	0	0	1	0	0	2
0	FA2BG2S2	3211.8	3	5	2	2	1	2	0	1	1	0	0	0	0
0	A3G3S2	3241.82	3	5	3	2	0	3	0	0	0	0	0	0	1
0	A3BFG3S1	3299.86	3	6	3	1	1	3	0	1	0	1	0	0	2
0	A4G4S1	3329.87	3	6	4	1	0	4	0	0	0	0	0	0	3
0	A3FG3S2	3415.91	3	5	3	2	1	3	0	0	0	1	0	0	1
0	A4FG4S1	3503.97	3	6	4	1	1	4	0	0	0	1	0	0	3
0	A3G3S3	3603.01	3	5	3	3	0	3	0	0	0	0	0	0	0
0	A4G4S2	3691.07	3	6	4	2	0	4	0	0	0	0	0	0	2
0	A3FG3S3	3777.11	3	5	3	3	1	3	0	0	0	1	0	0	0
0	A2BG2S3H	3807.12	5	5	2	3	0	2	1	1	0	0	0	0	-1
0	A4FG4S2	3865.17	3	6	4	2	1	4	0	0	0	1	0	0	2
0	FA3FG3S3	3951.21	3	5	3	3	2	3	0	0	1	1	0	0	0
0	A4G4S3	4052.26	3	6	4	3	0	4	0	0	0	0	0	0	1
0	A4G5S2	4140.32	3	7	5	2	0	4	0	0	0	0	0	0	2
0	A4FG4S3	4226.36	3	6	4	3	1	4	0	0	0	1	0	0	1
0	A4G4S4	4413.46	3	6	4	4	0	4	0	0	0	0	0	0	0
0	A4G5S3	4501.52	3	7	5	3	0	4	0	0	0	0	0	0	1
0	A4FG4S4	4587.56	3	6	4	4	1	4	0	0	0	1	0	0	0
0	FA4FG4S4	4761.65	3	6	4	4	2	4	0	0	1	1	0	0	0
0	A4G5S4	4862.71	3	7	5	4	0	4	0	0	0	0	0	0	0

### Sheet: Supp Table 7
Supplementary Table 7. Individual plasma protein N-glycan abundance in severe SLC39A8 mutation carriers pre- and post-Mn supplementation
m/Z	A	A + Mn	B	B + Mn
1579.87	1.35141	0.870579	0.943306	0.377889
1620.99	0.152858	0.0470146	0.0555907	0.0254767
1661.96	0.410797	0.0279403	0.0513088	0.0249106
1784	1.267	0.856114	0.823425	0.513351
1836.04	2.47716	3.21714	3.64947	2.02983
1866.06	0.514193	0.111123	0.183096	0.103961
1907.09	0.0725987	0.0689234	0.0355855	0.0206911
1982.14	0.405967	0.107649	0.436898	0.0806371
1988.13	0.309819	0.171548	0.207969	0.100697
1999.19	0.0623027	0.0457736	0.0710045	0.0416066
2040.16	3.16716	3.48465	4.7747	2.95402
2070.18	0.501958	0.256599	0.195077	0.146267
2081.19	0.0692288	0.457695	0.204985	0.294179
2111.2	0.0659741	0.0677585	0.0668757	0.0616064
2186.25	0.30149	0.317304	0.128225	0.121498
2192.24	0.318688	0.262048	0.183567	0.176597
2227*	2.24561	0.651784	1.64964	0.622283
2244.28	1.44184	2.26377	1.44488	0.942963
2285.3	0.147411	0.554442	0.360678	0.394296
2315.31	0.0375971	0.043331	0.042079	0.0504914
2390.34	0.387671	0.431669	0.152075	0.11962
2396.35	0.511855	0.232856	0.119012	0.146215
2401.36	0.255192	0.204202	0.330603	0.199213
2431.36	15.7842	11.3401	8.24444	5.26355
2472.4	0.028974	0.0439696	0.0258432	0.0232023
2489.41	0.108156	0.299676	0.181382	0.175612
2605.47	2.67482	4.21058	3.43134	2.04643
2635.47	0.12705	0.11266	0.1164	0.109451
2646.49	0.0373563	0.105983	0.139545	0.126201
2676.51	0.0609279	0.164327	0.0892502	0.0916152
2792.55	56.6382	52.594	55.9427	61.5522
2850.61	0.19566	1.39667	1.4017	2.05668
2880.63	0.611101	0.518045	0.473682	0.433506
2966.67	1.79169	2.77566	4.78658	2.82465
2996.7	0.0574477	0.0509421	0.101219	0.109563
3037.71	0.03419	0.0353024	0.0650934	0.0743107
3054.73	0.126986	0.130781	0.11706	0.0951953
3211.8	0.0371128	0.483853	0.357301	0.55675
3241.82	0.70456	1.31672	0.770509	0.864178
3299.87	0.00460069	0.00606636	0.00386863	0.00514436
3329.88	0.0407921	0.0381018	0.0182748	0.0221947
3415.92	0.103326	0.106868	0.522549	0.41422
3503.96	0.0136201	0.0124308	0.0154299	0.0171057
3603.01	3.25575	8.0319	2.42431	5.71101
3691.08	0.119245	0.1695	0.0899841	0.132892
3777.11	0.661627	0.724583	3.8049	6.72026
3807.12	0.0131642	0.0101808	0.0638473	0.204207
3865.16	0.0190784	0.0137815	0.0783779	0.069032
3951.22	0.00898973	0.00540908	0.103453	0.105948
4052.28	0.135876	0.243379	0.0971467	0.146653
4140.36	0.000579062	0.0023812	0.00140103	0.00139269
4226.38	0.0209562	0.0136249	0.1356	0.127043
4413.47	0.0825997	0.261458	0.0775531	0.129994
4501.66	0.00228119	0.0048676	0.00171049	0.00471377
4587.59	0.0184736	0.0175274	0.149219	0.185987
4761.69	0.00292474	0.00151222	0.0576073	0.048989
4862.82	0.00188485	0.00529398	0.000647518	0.00177812
*Three masses in BOLD highlight glycans elevated in other MALDI-TOF studies of CDGs
